# Notes on the diet and size of *Cassiopea*

**DOI:** 10.1101/2025.01.18.633672

**Authors:** Kaden Muffett, Marta Mammone, Ramón D. Morejón-Arrojo, Andrea Toso, Lara M. Fumarola, Anabelle Marques Klovrza, Valentina Cardona, Serafin Mendez Geson, Claire E. Rowe, Anthony Bellantuono, Maria Pia Miglietta, Rachel Collin

## Abstract

Medusae of the genus *Cassiopea* are common components of tropical and subtropical coastlines globally. Despite the broad distribution of this benthic scyphozoan, much about their ecology remains poorly described. Here, we collected over 100 adult *Cassiopea* individuals from Panama, the eastern United States, Cuba, the Philippines, Italy and Australia to examine continuity and differences in their diet across space, and to investigate whether their unique lifestyle is reflected in their diet. We found the majority of prey items to be associated with the epibenthos. The recovered prey were supermajority crustaceans, mainly harpacticoid copepods, with pteropods, nematodes, and miscellaneous eggs common as secondary components. Within the gastrovascular cavity of a single medusa, we found up to 379 items. There was a limited relationship between medusa size and prey items. Location had an impact on gut content diversity and medusa size had a small impact on the number of taxa found within the gut. In some sites, prey were scarce or absent from all medusae sampled. Overall, we reaffirm the diet previously recorded for small medusae in Puerto Rico and show that similar components are common in large and small medusae from throughout the East and West Atlantic and the Philippines.
