## Supplementary Data Table for "Notes on the diet and size of *Cassiopea*"

Specimen#	Location	Lat	Time_collected	Date	Diameter_cm	Weight_g	Sex	Rhopalia#	Site_details	Total_prey_items	ARTH_Harpacticoid_Copepod	ARTH_Calanoid_Copepod	ARTH_Cyclopoid_copepod	ARTH_Amphipod	ARTH_Egg_Mass	ARTH_Copepod_Parts	ARTH_Copepod_undif	ARTH_Insect	ARTH_nauplii	ARTH_Mystacocarid	ARTH_Crustacean_parts	ARTH_Isopod	ARTH_Copilia	ARTH_Hydrachnidia	ARTH_Tanaidaceae	ARTH_Ostracod	GAST_Gastropod	GAST_Pteropods	Nemotode	Miscellaneous_eggs	Formanifera	Microplastic	Detritus_pellet	Other
KL1	Florida	27.079	2:30 PM	12-May-24	11.5	91.3	F	17	Silty (near-mangrove)	13	7	0	2	0	0	4	0	0	0	0	0	0	0	0	0	0	0	0	0	0	0	4	0	0
KL2	Florida	27.079	2:30 PM	12-May-24	10.4	83.72	M	16	Silty (near-mangrove)	4	0	0	0	0	0	4	0	0	0	0	0	0	0	0	0	0	0	0	0	0	0	0	0	0
KL3	Florida	27.079	2:30 PM	12-May-24	9.5	65.2	F	16	Silty (near-mangrove)	2	1	0	0	0	0	1	0	0	0	0	0	0	0	0	0	0	0	0	0	0	0	0	0	0
KL4	Florida	27.079	2:30 PM	12-May-24	12	112.74	F	16	Silty (near-mangrove)	5	0	0	1	0	0	3	0	0	0	0	0	0	0	0	0	0	0	0	0	1	0	1	0	0
KL5	Florida	27.079	2:30 PM	12-May-24	12.5	120.04	M	16	Silty (near-mangrove)	5	1	0	0	0	0	2	0	0	0	0	0	0	0	0	0	0	0	0	0	2	0	0	0	0
KL6	Florida	27.079	2:30 PM	12-May-24	13	147.98	M	16	Silty (near-mangrove)	4	1	0	0	0	0	3	0	0	0	0	0	0	0	0	0	0	0	0	0	0	0	0	0	0
KL7	Florida	27.079	2:30 PM	12-May-24	10.5	96.76	M	16	Silty (near-mangrove)	7	1	1	0	0	0	5	0	0	0	0	0	0	0	0	0	0	0	0	0	0	0	0	0	0
KL8	Florida	27.079	2:30 PM	12-May-24	13.5	154.12	F	17	Silty (near-mangrove)	8	4	0	0	0	0	3	0	0	0	0	0	0	0	0	0	0	0	0	0	1	0	0	0	0
KL9	Florida	27.079	2:30 PM	12-May-24	13.7	165.98	M	16	Silty (near-mangrove)	3	0	0	0	0	0	3	0	0	0	0	0	0	0	0	0	0	0	0	0	0	0	0	0	0
KL10	Florida	27.079	2:30 PM	12-May-24	11.7	103.66	F	16	Silty (near-mangrove)	2	0	0	0	0	0	1	0	0	0	0	0	0	0	0	0	0	0	0	0	1	0	0	0	0
KL11	Florida	27.079	2:30 PM	12-May-24	10.8	82.36	M	17	Silty (near-mangrove)	2	0	0	0	0	0	2	0	0	0	0	0	0	0	0	0	0	0	0	0	0	0	0	0	0
KL12	Florida	27.079	2:30 PM	12-May-24	11	85.3	F	16	Silty (near-mangrove)	1	0	0	0	0	0	0	0	0	0	0	0	0	0	0	0	0	0	0	0	1	0	0	0	0
KL13	Florida	27.079	2:30 PM	12-May-24	11.5	84.92	M	16	Silty (near-mangrove)	13	5	0	0	0	0	0	0	0	0	0	0	0	0	1	2	0	0	0	0	2	0	0	0	0
KL14	Florida	27.079	2:30 PM	12-May-24	11.2	78.2	M	17	Silty (near-mangrove)	1	0	0	0	0	0	0	0	0	0	0	0	0	0	0	0	0	0	0	0	1	0	0	0	0
KL15	Florida	27.079	2:30 PM	12-May-24	13.3	139.98	F	15	Silty (near-mangrove)	10	6	0	1	1	0	0	0	0	0	0	0	0	0	1	1	0	0	0	0	0	0	0	0	0
P1	Panama	9.3513	1:15 PM	23-Jul-22	16	160	F	16	Silty (near-mangrove)	73	37	1	8	4	2	10	0	0	0	0	0	0	0	0	0	0	0	0	11	0	0	0	0	0
P2	Panama	9.3513	1:15 PM	23-Jul-22	7	22	M	16	Silty (near-mangrove)	22	3	0	3	0	0	1	0	0	0	0	0	0	0	0	0	0	0	0	15	0	0	0	0	0
P3	Panama	9.3513	1:15 PM	23-Jul-22	21	704	F	14	Silty (near-mangrove)	19	4	1	4	0	2	7	0	0	0	0	0	0	0	0	0	0	0	0	1	0	0	2	0	1
P4	Panama	9.3513	1:15 PM	23-Jul-22	20.5	400	M	11	Silty (near-mangrove)	20	3	0	2	1	0	13	0	0	0	0	0	0	0	0	0	1	0	0	0	0	0	0	0	0
P5	Panama	9.3513	4:00 PM	23-Jul-22	15	235	F	16	Sandy (offshore)	16	3	2	2	0	0	8	0	0	0	0	0	0	0	0	0	0	0	0	0	1	0	5	0	0
P6	Panama	9.3513	4:00 PM	23-Jul-22	12	101	M	16	Sandy (offshore)	10	3	0	0	0	0	5	0	0	0	0	0	0	0	0	0	0	0	0	2	0	0	0	0	2
P7	Panama	9.3513	4:00 PM	23-Jul-22	11.5	150	M	16	Sandy (offshore)	11	2	1	2	2	0	3	1	0	0	0	0	0	0	0	0	0	0	0	0	0	0	0	0	0
P8	Panama	9.3513	3:15 PM	24-Jul-22	9.5	55	M	18	Sandy (near-dock)	12	1	0	3	0	1	5	2	0	0	0	0	0	0	0	0	0	0	0	0	0	0	1	0	0
P9	Panama	9.3513	3:15 PM	24-Jul-22	7	22	I	NA	Sandy (near-dock)	26	2	0	5	0	5	11	0	0	0	0	0	0	0	0	0	1	0	0	2	0	0	7	0	2
P10	Panama	9.3513	3:15 PM	24-Jul-22	17	354	M	16	Sandy (near-dock)	13	5	0	0	0	1	4	2	0	0	0	0	0	0	0	0	1	0	0	0	0	0	1	0	1
P11	Panama	9.3513	10:00 AM	25-Jul-22	18	564.7	F	18	Sandy (offshore)	29	6	0	1	0	4	15	0	0	0	0	0	0	0	0	0	0	0	0	3	0	0	0	0	0
P12	Panama	9.3513	10:00 AM	25-Jul-22	14	189	F	18	Sandy (offshore)	24	9	0	0	1	6	7	0	0	0	0	0	0	0	0	0	0	0	0	1	0	0	3	0	0
P13	Panama	9.3513	10:00 AM	25-Jul-22	12	183	M	18	Sandy (offshore)	2	0	0	1	0	0	0	0	0	0	1	0	0	0	0	0	0	0	0	0	0	0	1	0	0
P14	Panama	9.3513	10:00 AM	25-Jul-22	8	38.4	F	15	Sandy (offshore)	5	3	0	1	0	0	0	0	0	0	0	0	0	0	0	0	0	0	0	1	0	0	8	0	0
P15	Panama	9.3513	11:40 AM	25-Jul-22	14	202.6	F	17	Sandy (near-dock)	41	4	1	4	0	4	15	6	0	0	0	1	0	0	0	0	3	0	0	0	2	1	2	0	0
P16	Panama	9.3513	11:40 AM	25-Jul-22	8.3	35	I	17	Sandy (near-dock)	7	6	0	0	0	0	1	0	0	0	0	0	0	0	0	0	0	0	0	0	0	0	0	0	1
P17	Panama	9.3513	11:40 AM	25-Jul-22	7	23	I	22	Sandy (near-dock)	55	1	1	2	0	0	11	0	0	0	0	0	0	0	0	0	0	0	0	40	0	0	0	0	2
P18	Panama	9.3513	1:40 PM	25-Jul-22	14	178	M	21	Sandy (offshore)	29	8	1	4	1	4	8	0	0	0	0	0	0	0	0	0	2	0	0	1	0	0	0	0	0
P19	Panama	9.3513	1:40 PM	25-Jul-22	12	89.5	F	16	Sandy (offshore)	57	11	0	2	0	1	17	7	0	0	0	0	0	0	0	0	0	0	1	0	18	0	0	0	0
P20	Panama	9.3513	1:40 PM	25-Jul-22	9.5	61	M	15	Sandy (offshore)	17	4	0	0	0	1	2	0	0	0	0	0	0	0	0	0	4	0	0	6	0	0	0	0	1
P21	Panama	9.3513	1:40 PM	25-Jul-22	12	86.4	F	15	Sandy (offshore)	16	3	0	2	4	0	3	0	0	0	1	0	0	0	0	0	1	0	0	2	0	0	7	0	0
P22	Panama	9.3513	1:40 PM	25-Jul-22	11.5	98.4	M	15	Sandy (offshore)	12	3	0	1	0	1	3	0	0	0	0	0	0	0	0	0	0	0	0	0	4	0	0	0	0
P23	Panama	9.3513	4:10 PM	25-Jul-22	12	145.1	M	19	Silty (near-mangrove)	32	1	1	4	0	0	13	5	0	0	0	0	0	0	0	0	4	0	0	2	2	0	7	1	2
P24	Panama	9.3513	4:10 PM	25-Jul-22	13	190	F	19	Silty (near-mangrove)	31	0	0	0	0	26	4	0	0	0	0	0	0	0	0	0	0	0	0	0	1	0	0	0	0
P25	Panama	9.3513	4:10 PM	25-Jul-22	13	180.7	F	17	Silty (near-mangrove)	16	1	0	0	0	7	4	0	0	0	0	0	0	0	0	0	0	0	0	0	4	0	7	0	0
P26	Panama	9.3513	4:10 PM	25-Jul-22	15.5	240	F	16	Silty (near-mangrove)	15	1	0	0	0	0	11	2	0	0	0	0	0	0	0	0	1	0	0	0	0	0	0	0	0
P27	Panama	9.3513	4:10 PM	25-Jul-22	9.5	60.3	M	16	Sandy (offshore)	6	1	0	0	0	0	4	0	0	0	0	0	0	0	0	0	0	0	0	1	0	0	0	0	0
P28	Panama	9.3513	9:40 AM	26-Jul-22	24	970.6	M	14	Sandy (offshore)	45	8	1	2	4	0	3	0	0	0	0	0	0	0	0	0	0	0	0	1	1	25	1	0	0
P29	Panama	9.3513	9:40 AM	26-Jul-22	17	444	F	22	Sandy (offshore)	20	8	1	0	0	0	2	0	0	0	0	0	0	0	0	0	0	0	6	0	2	1	0	0	1
P30	Panama	9.3513	9:40 AM	26-Jul-22	19	518	F	20	Sandy (offshore)	18	2	0	0	0	0	2	0	0	0	0	0	0	0	0	0	0	0	0	0	2	12	0	0	0
P31	Panama	9.3513	11:40 AM	26-Jul-22	12	143.1	F	17	Sandy (offshore)	29	4	0	2	0	0	3	0	0	0	0	0	0	0	0	0	2	0	0	18	0	0	0	0	0
P32	Panama	9.3513	11:40 AM	26-Jul-22	13.5	150.5	F	16	Sandy (offshore)	54	9	1	1	0	2	8	0	0	0	0	7	1	1	0	0	0	5	4	0	6	9	1	0	0
P33	Panama	9.3513	11:40 AM	26-Jul-22	14.2	236.2	F	17	Sandy (offshore)	10	2	0	1	1	1	2	0	0	0	0	0	0	0	0	0	0	0	0	0	1	2	1	0	0
P34	Panama	9.3513	1:30 PM	26-Jul-22	14	199	F	16	Sandy (offshore)	34	3	0	2	0	0	3	0	0	0	0	3	3	0	0	0	1	0	10	0	4	5	0	0	0
P35	Panama	9.3513	1:30 PM	26-Jul-22	12	92	F	21	Sandy (offshore)	38	11	3	2	1	0	15	0	0	0	0	1	0	0	0	0	2	1	2	0	1	1	0	0	0
P36	Panama	9.3513	1:30 PM	26-Jul-22	11	123.5	F	21	Sandy (offshore)	25	4	0	0	0	2	8	0	0	0	0	4	0	0	0	0	1	5	1	0	0	0	2	1	0
P37	Panama	9.3513	1:30 PM	26-Jul-22	11	99.6	F	17	Sandy (offshore)	45	2	0	0	0	0	3	0	0	0	0	1	0	0	0	0	0	10	29	0	1	13	1	0	0
P38	Panama	9.3513	1:30 PM	26-Jul-22	10	78.4	F	18	Sandy (offshore)	25	7	0	3	0	0	15	0	0	0	0	0	0	0	0	0	0	0	0	0	1	3	3	0	0
P39	Panama	9.3513	3:40 PM	26-Jul-22	6	17.8	I	19	Sandy (near-dock)	13	0	0	0	1	0	7	0	0	0	0	0	0	0	0	0	0	0	5	1	4	0	0	0	1
P40	Panama	9.3513	3:40 PM	26-Jul-22	7.2	22.7	I	21	Sandy (near-dock)	4	1	0	2	0	0	0	0	0	0	0	1	0	0	0	0	0	0	0	2	0	4	0	0	0
P41	Panama	9.3513	3:40 PM	26-Jul-22	6.5	17.5	I	17	Sandy (near-dock)	7	1	0	0	0	0	5	0	0	0	0	0	0	0	0	0	1	0	0	0	0	0	0	2	0
P42	Panama	9.3513	3:30 PM	26-Jul-22	17	471	M	20	Sandy (offshore)	48	13	1	4	0	19	6	0	0	0	0	0	1	0	0	0	3	0	1	0	8	2	1	0	0
P43	Panama	9.3513	3:30 PM	26-Jul-22	23	783.4	M	19	Sandy (offshore)	14	0	0	0	0	8	2	0	0	0	0	2	0	0	0	0	1	1	0	0	26	0	0	0	0
P44	Panama	9.3513	3:30 PM	26-Jul-22	20	570.8	M	20	Sandy (offshore)	107	29	6	40	0	3	22	1	0	1	0	1	1	0	0	0	1	2	0	0	8	1	0	0	0
P45	Panama	9.3513	11:35 AM	27-Jul-22	6	14.8	I	16	Sandy (near-dock)	2	0	0	1	0	0	1	0	0	0	0	0	0	0	0	0	0	0	0	0	1	4	1	0	0
P46	Panama	9.3513	11:35 AM	27-Jul-22	6	12.8	I	16	Sandy (near-dock)	5	2	0	0	0	0	3	0	0	0	0	0	0	0	0	0	0	0	0	0	0	0	2	0	0
P47	Panama	9.3513	11:35 AM	27-Jul-22	5.5	9.5	I	18	Sandy (near-dock)	7	4	0	2	0	0	1	0	0	0	0	0	0	0	0	0	0	0	0	2	1	2	0	0	0
P48	Panama	9.3513	1:45 PM	27-Jul-22	8.5	51.5	F	15	Silty (near-mangrove)	1	0	0	0	0	0	0	0	0	1	0	0	0	0	0	0	0	0	0	0	0	0	0	0	0
P49	Panama	9.3513	1:45 PM	27-Jul-22	20	632	F	17	Silty (near-mangrove)	376	46	15	37	13	3	222	18	0	4	0	11	2	0	0	0	3	1	1	0	3	1	3	0	0
P50	Panama	9.3513	1:45 PM	27-Jul-22	16.5	366.5	F	15	Silty (near-mangrove)	39	8	2	3	1	11	11	0	0	0	1	0	2	0	0	0	0	0	0	0	7	10	0	0	2
P51	Panama	9.3513	1:45 PM	27-Jul-22	7.5	22.9	I	17	Silty (near-mangrove)	1	0	0	0	0	0	0	0	0	0	0	0	1	0	0	0	0	0	0	0	0	0	1	0	0
P52	Panama	9.3513	1:45 PM	27-Jul-22	21	585.7	F	24	Silty (near-mangrove)	32	7	0	6	0	3	12	0	0	0	0	0	2	0	0	0	1	0	1	4	5	0	1	0	1
C53	Cuba	23.068	9:00	5-Jul-23	11.5	112.5	F	15	Silty (near-mangrove)	15	0	0	1	2	0	0	0	1	0	0	7	0	0	0	0	0	1	0	3	0	0	0	0	0
C54	Cuba	23.068	9:10	5-Jul-23	16.9	325.9	F	14	Silty (near-mangrove)	4	0	0	1	0	0	0	0	0	0	0	1	0	0	0	0	0	0	0	1	0	1	0	0	0
C55	Cuba	23.068	9:20	5-Jul-23	15.5	236.1	F	16	Silty (near-mangrove)	6	0	0	0	1	0	1	0	0	0	0	2	1	0	0	0	0	0	0	1	0	0	0	0	0
C56	Cuba	23.068	9:25	5-Jul-23	9.7	77	M	17	Silty (near-mangrove)	10	0	2	0	2	0	0	0	2	0	0	0	0	0	0	0	0	0	0	4	0	0	0	0	0
C57	Cuba	23.068	9:25	5-Jul-23	16.2	173.5	M	17	Silty (near-mangrove)	0	0	0	0	0	0	0	0	0	0	0	0	0	0	0	0	0	0	0	0	0	0	0	0	0
C58	Cuba	23.068	9:35	5-Jul-23	15	221.4	F	16	Silty (near-mangrove)	7	0	0	0	1	0	0	0	0	0	0	3	0	0	0	0	0	0	0	2	0	1	0	0	0
C59	Cuba	23.068	9:40	5-Jul-23	9.4	73.8	F	16	Silty (near-mangrove)	12	0	0	2	0	0	0	0	1	0	0	2	2	0	0	0	0	1	0	4	0	0	0	0	0
C60	Cuba	23.068	9:50	5-Jul-23	17	450.5	F	19	Silty (near-mangrove)	19	0	0	0	3	0	1	0	1	0	0	5	1	0	0	0	0	0	0	6	0	2	0	0	0
C61	Cuba	23.068	9:50	5-Jul-23	13.6	194.2	M	15	Silty (near-mangrove)	9	0	1	0	2	0	1	0	0	0	0	1	0	0	0	0	1	0	0	2	0	1	0	0	0
C62	Cuba	23.068	10:00	5-Jul-23	11.2	101.4	M	16	Silty (near-mangrove)	12	0	0	0	4	0	0	0	1	0	0	2	1	0	0	0	0	1	0	2	0	1	0	0	0
C63	Cuba	23.068	10:00	5-Jul-23	22.3	773.8	F	18	Silty (near-mangrove)	23	0	0	0	4	0	1	0	2	0	0	3	4	0	0	0	0	2	0	5	0	2	0	0	0
C64	Cuba	23.068	10:00	5-Jul-23	11.1	100.7	F	19	Silty (near-mangrove)	9	1	0	0	0	0	2	0	0	0	0	5	0	0	0	0	1	0	0	0	0	0	0	0	0
C65	Cuba	23.068	10:00	5-Jul-23	9.7	76.6	F	16	Silty (near-mangrove)	2	0	0	0	0	0	1	0	0	0	0	0	0	0	0	0	0	0	0	1	0	0	0	0	0
Pal1	Italy	38.11966	16.00PM	22.09.2023	12	170	F	NA	Muddy, Polluted	18	0	0	15	0	0	3	0	0	0	0	0	0	0	0	0	0	0	0	0	0	0	16	0	0
Pal2	Italy	38.11966	16.00PM	22.09.2023	8	71	F	NA	Muddy, Polluted	0	0	0	0	0	0	0	0	0	0	0	0	0	0	0	0	0	0	0	0	0	0	5	0	0
Pal3	Italy	38.11966	16.00PM	22.09.2023	8	79	F	NA	Muddy, Polluted	1	0	0	0	0	0	0	1	0	0	0	0	0	0	0	0	0	0	0	0	0	0	2	0	0
Pal4	Italy	38.11966	16.00PM	22.09.2023	7.5	52	F	NA	Muddy, Polluted	3	1	0	0	0	0	0	0	0	0	0	0	0	0	0	0	0	2	0	0	0	0	6	0	0
Pal5	Italy	38.11966	16.00PM	22.09.2023	7	36	F	NA	Muddy, Polluted	7	3	0	0	1	0	2	0	0	0	0	0	0	0	0	0	0	1	0	0	0	0	15	0	0
Pal6	Italy	38.11966	16.00PM	22.09.2023	7	37	F	NA	Muddy, Polluted	5	4	0	0	0	0	1	0	0	0	0	0	0	0	0	0	0	0	0	0	0	0	4	1	0
Pal7	Italy	38.11966	16.00PM	22.09.2023	7	42	F	NA	Muddy, Polluted	3	2	0	0	0	0	1	0	0	0	0	0	0	0	0	0	0	0	0	0	0	0	6	0	0
Pal8	Italy	38.11966	16.00PM	22.09.2023	6.5	33	F	NA	Muddy, Polluted	27	21	0	1	0	0	4	1	0	0	0	0	0	0	0	0	0	0	0	0	0	0	3	0	0
Pal9	Italy	38.11966	16.00PM	22.09.2023	6.8	28	ND	NA	Muddy, Polluted	4	2	0	1	1	0	0	0	0	0	0	0	0	0	0	0	0	0	0	0	0	0	3	0	0
Pal10	Italy	38.11966	16.00PM	22.09.2023	6.5	29	ND	NA	Muddy, Polluted	1	1	0	0	0	0	0	0	0	0	0	0	0	0	0	0	0	0	0	0	0	0	5	0	0
Pal11	Italy	38.11966	16.00PM	22.09.2023	5.5	20	ND	NA	Muddy, Polluted	0	0	0	0	0	0	0	0	0	0	0	0	0	0	0	0	0	0	0	0	0	0	9	0	0
PHIL1	Philippines	16.383482	9.30AM	30.05.2024	17.71	544	M	16	Sandy/Silty	3	1	0	1	0	0	0	0	0	1	0	0	0	0	0	0	0	0	0	0	0	0	0	0	0
PHIL2	Philippines	16.383482	9.30AM	30.05.2024	19.273	595	M	16	Sandy/Silty	4	1	0	0	1	0	0	0	0	0	0	0	0	0	0	0	1	0	0	0	0	1	0	0	0
PHIL3	Philippines	16.383482	9.30AM	30.05.2024	19.574	617	M	16	Sandy/Silty	8	3	0	0	0	0	1	0	0	2	0	0	0	0	0	0	1	0	0	1	0	0	0	0	0
PHIL4	Philippines	16.383482	9.30AM	30.05.2024	17.982	560	F	16	Sandy/Silty	8	4	0	1	0	0	3	0	0	0	0	0	0	0	0	0	0	0	0	0	0	0	0	0	0
PHIL5	Philippines	16.383482	9.30AM	30.05.2024	22.335	520	M	16	Sandy/Silty	4	1	0	0	0	0	0	0	0	0	0	0	0	0	0	0	3	0	0	0	0	0	0	0	0
PHIL6	Philippines	16.383482	9.30AM	30.05.2024	19.121	570	M	16	Sandy/Silty	5	1	0	0	0	0	1	1	0	1	0	0	0	0	0	0	1	0	0	0	0	0	0	0	0
PHIL7	Philippines	16.383482	9.30AM	30.05.2024	20.698	590	M	16	Sandy/Silty	4	1	0	0	0	0	0	0	0	0	0	2	0	0	0	0	0	0	0	0	1	0	0	0	0
PHIL8	Philippines	16.383482	9.30AM	30.05.2024	16.467	485	M	16	Sandy/Silty	3	1	0	0	0	0	1	0	0	0	0	1	0	0	0	0	0	0	0	0	0	0	0	0	0
PHIL9	Philippines	16.383482	9.30AM	30.05.2024	21.091	672	F	16	Sandy/Silty	6	3	0	1	0	0	2	0	0	0	0	0	0	0	0	0	0	0	0	0	0	0	0	0	0
PHIL10	Philippines	16.383482	9.30AM	30.05.2024	19.5	542	F	16	Sandy/Silty	13	2	0	1	0	0	1	1	0	3	0	1	0	0	0	0	1	0	0	0	3	0	0	0	0
AUS1	Australia	-33.123094	NA	30.07.2022	7.5	NA	NA	NA	Muddy	NA	NA	NA	NA	NA	NA	NA	NA	NA	NA	NA	NA	NA	NA	NA	NA	NA	NA	NA	NA	NA	NA	NA	NA	NA
AUS2	Australia	-33.123094	NA	30.07.2022	6.9	NA	NA	NA	Muddy	NA	NA	NA	NA	NA	NA	NA	NA	NA	NA	NA	NA	NA	NA	NA	NA	NA	NA	NA	NA	NA	NA	NA	NA	NA
AUS3	Australia	-33.123094	NA	30.07.2022	6	NA	NA	NA	Muddy	NA	NA	NA	NA	NA	NA	NA	NA	NA	NA	NA	NA	NA	NA	NA	NA	NA	NA	NA	NA	NA	NA	NA	NA	NA
AUS4	Australia	-33.123094	NA	30.07.2022	5.8	NA	NA	NA	Muddy	NA	NA	NA	NA	NA	NA	NA	NA	NA	NA	NA	NA	NA	NA	NA	NA	NA	NA	NA	NA	NA	NA	NA	NA	NA
AUS5	Australia	-33.123094	NA	30.07.2022	5.8	NA	NA	NA	Muddy	NA	NA	NA	NA	NA	NA	NA	NA	NA	NA	NA	NA	NA	NA	NA	NA	NA	NA	NA	NA	NA	NA	NA	NA	NA
AUS6	Australia	-33.123094	NA	30.07.2022	5.3	NA	NA	NA	Muddy	NA	NA	NA	NA	NA	NA	NA	NA	NA	NA	NA	NA	NA	NA	NA	NA	NA	NA	NA	NA	NA	NA	NA	NA	NA
Pal12	Italy	38.11966	16.00PM	22.09.2023	6	21	ND	NA	Muddy, Polluted	NA	NA	NA	NA	NA	NA	NA	NA	NA	NA	NA	NA	NA	NA	NA	NA	NA	NA	NA	NA	NA	NA	NA	NA	NA
Pal13	Italy	38.11966	16.00PM	22.09.2023	5	15	ND	NA	Muddy, Polluted	NA	NA	NA	NA	NA	NA	NA	NA	NA	NA	NA	NA	NA	NA	NA	NA	NA	NA	NA	NA	NA	NA	NA	NA	NA
Pal14	Italy	38.11966	16.00PM	22.09.2023	7	28	ND	NA	Muddy, Polluted	NA	NA	NA	NA	NA	NA	NA	NA	NA	NA	NA	NA	NA	NA	NA	NA	NA	NA	NA	NA	NA	NA	NA	NA	NA
Pal15	Italy	38.11966	16.00PM	22.09.2023	5	16	ND	NA	Muddy, Polluted	NA	NA	NA	NA	NA	NA	NA	NA	NA	NA	NA	NA	NA	NA	NA	NA	NA	NA	NA	NA	NA	NA	NA	NA	NA
Pal16	Italy	38.11966	16.00PM	22.09.2023	6.5	26	ND	NA	Muddy, Polluted	NA	NA	NA	NA	NA	NA	NA	NA	NA	NA	NA	NA	NA	NA	NA	NA	NA	NA	NA	NA	NA	NA	NA	NA	NA
Pal17	Italy	38.11966	16.00PM	22.09.2023	4.5	10	ND	NA	Muddy, Polluted	NA	NA	NA	NA	NA	NA	NA	NA	NA	NA	NA	NA	NA	NA	NA	NA	NA	NA	NA	NA	NA	NA	NA	NA	NA
KL2_1	Florida	27.079	9AM	5.2024	15.5	NA	ND	NA	Seagrass	NA	NA	NA	NA	NA	NA	NA	NA	NA	NA	NA	NA	NA	NA	NA	NA	NA	NA	NA	NA	NA	NA	NA	NA	NA
KL2_2	Florida	27.079	9AM	5.2025	15.4	NA	ND	NA	Seagrass	NA	NA	NA	NA	NA	NA	NA	NA	NA	NA	NA	NA	NA	NA	NA	NA	NA	NA	NA	NA	NA	NA	NA	NA	NA
KL2_3	Florida	27.079	9AM	5.2026	14	NA	ND	NA	Seagrass	NA	NA	NA	NA	NA	NA	NA	NA	NA	NA	NA	NA	NA	NA	NA	NA	NA	NA	NA	NA	NA	NA	NA	NA	NA
KL2_4	Florida	27.079	9AM	5.2027	12.3	NA	ND	NA	Seagrass	NA	NA	NA	NA	NA	NA	NA	NA	NA	NA	NA	NA	NA	NA	NA	NA	NA	NA	NA	NA	NA	NA	NA	NA	NA
KL2_5	Florida	27.079	9AM	5.2028	9.2	NA	ND	NA	Seagrass	NA	NA	NA	NA	NA	NA	NA	NA	NA	NA	NA	NA	NA	NA	NA	NA	NA	NA	NA	NA	NA	NA	NA	NA	NA
KL2_6	Florida	27.079	9AM	5.2029	13.9	NA	ND	NA	Seagrass	NA	NA	NA	NA	NA	NA	NA	NA	NA	NA	NA	NA	NA	NA	NA	NA	NA	NA	NA	NA	NA	NA	NA	NA	NA
KL2_7	Florida	27.079	9AM	5.203	15	NA	ND	NA	Seagrass	NA	NA	NA	NA	NA	NA	NA	NA	NA	NA	NA	NA	NA	NA	NA	NA	NA	NA	NA	NA	NA	NA	NA	NA	NA
Anth_01	Florida	27.079	13:50	16-Jul-23	12.2	NA	M	16	Seagrass	NA	NA	NA	NA	NA	NA	NA	NA	NA	NA	NA	NA	NA	NA	NA	NA	NA	NA	NA	NA	NA	NA	NA	NA	NA
Anth_02	Florida	27.079	14:15	16-Jul-23	8.3	NA	M	16	Seagrass	NA	NA	NA	NA	NA	NA	NA	NA	NA	NA	NA	NA	NA	NA	NA	NA	NA	NA	NA	NA	NA	NA	NA	NA	NA
Anth_03	Florida	27.079	14:30	16-Jul-23	8.5	NA	F	16	Seagrass	NA	NA	NA	NA	NA	NA	NA	NA	NA	NA	NA	NA	NA	NA	NA	NA	NA	NA	NA	NA	NA	NA	NA	NA	NA
Anth_04	Florida	27.079	14:50	16-Jul-23	8.1	NA	F	16	Seagrass	NA	NA	NA	NA	NA	NA	NA	NA	NA	NA	NA	NA	NA	NA	NA	NA	NA	NA	NA	NA	NA	NA	NA	NA	NA
Anth_05	Florida	27.079	15:20	16-Jul-23	9.5	NA	M	16	Seagrass	NA	NA	NA	NA	NA	NA	NA	NA	NA	NA	NA	NA	NA	NA	NA	NA	NA	NA	NA	NA	NA	NA	NA	NA	NA
Anth_06	Florida	27.079	15:30	16-Jul-23	13	NA	F	17	Seagrass	NA	NA	NA	NA	NA	NA	NA	NA	NA	NA	NA	NA	NA	NA	NA	NA	NA	NA	NA	NA	NA	NA	NA	NA	NA
Anth_07	Florida	27.079	15:45	16-Jul-23	11.5	NA	F	17	Seagrass	NA	NA	NA	NA	NA	NA	NA	NA	NA	NA	NA	NA	NA	NA	NA	NA	NA	NA	NA	NA	NA	NA	NA	NA	NA
Anth_08	Florida	27.079	15:55	16-Jul-23	8.5	NA	F	15	Seagrass	NA	NA	NA	NA	NA	NA	NA	NA	NA	NA	NA	NA	NA	NA	NA	NA	NA	NA	NA	NA	NA	NA	NA	NA	NA
Anth_09	Florida	27.079	16:10	16-Jul-23	9.5	NA	M	16	Seagrass	NA	NA	NA	NA	NA	NA	NA	NA	NA	NA	NA	NA	NA	NA	NA	NA	NA	NA	NA	NA	NA	NA	NA	NA	NA
Anth_10	Florida	27.079	16:20	16-Jul-23	10.1	NA	M	16	Seagrass	NA	NA	NA	NA	NA	NA	NA	NA	NA	NA	NA	NA	NA	NA	NA	NA	NA	NA	NA	NA	NA	NA	NA	NA	NA
